# Global analysis of the RNA-RNA interactome in *Acinetobacter baumannii* AB5075 uncovers a small regulatory RNA repressing the virulence-related outer membrane protein CarO

**DOI:** 10.1101/2023.12.04.569942

**Authors:** Fergal J. Hamrock, Daniel Ryan, Ali Shaibah, Anna S. Ershova, Aalap Mogre, Maha M. Sulimani, Sarah Reichardt, Karsten Hokamp, Alexander J. Westermann, Carsten Kröger

**Affiliations:** Department of Microbiology, School of Genetics & Microbiology, Moyne Institute of Preventive Medicine, Trinity College Dublin, Dublin 2, Ireland; Helmholtz Institute for RNA-based Infection Research (HIRI), Helmholtz Centre for Infection Research (HZI), Würzburg, Germany; Department of Genetics, School of Genetics & Microbiology, Smurfit Institute of Genetics, Trinity College Dublin, Dublin 2, Ireland; Institute of Molecular Infection Biology (IMIB), University of Würzburg, Würzburg, Germany; Department of Microbiology, Biocentre, University of Würzburg, Würzburg, Germany

**Keywords:** Hi-GRIL-seq, RNA-RNA interactome, *A. baumannii*, small RNA, Aar, CarO, translational repression

## Abstract

*Acinetobacter baumannii* is an opportunistic Gram-negative pathogen that infects critically ill patients. The emergence of antimicrobial resistant *A. baumannii* has exacerbated the need to functionally characterise environmental adaptation, antibiotic resistance and pathogenicity of this organism and their genetic regulators to inform intervention strategies. Critical to rapid adaptation to changing environments in bacteria are small regulatory RNAs (sRNAs), however, the role that sRNAs play in the biology of *A. baumannii* is poorly understood. To assess the regulatory function of sRNAs and to uncover their RNA interaction partners in *A. baumannii*, we employed an RNA proximity ligation and sequencing method (Hi-GRIL-seq) in three different environmental conditions. We found that 40 sRNA candidates were ligated to sRNA-RNA chimeric sequencing reads, suggesting that sRNA-mediated gene regulation is pervasive in *A. baumannii* and that sRNAs act as direct regulators of mRNA molecules through antisense base-pairing. In-depth characterisation uncovered the sRNA Aar to be a post-transcriptional regulator of four mRNA targets including that of the outer membrane protein CarO and the siderophore receptor BfnH. We show that Aar initiates base-pairing with these mRNA molecules using a conserved seed region of nine nucleotides, sequestering the ribosome binding sites and inhibiting translation. Aar is differentially expressed in response to multiple stress stimuli suggesting a role in fine-tuning translation of the Aar-target molecules in *A. baumannii* under hostile conditions. Together, our study provides mechanistic insights into sRNA-mediated gene expression control in *A. baumannii* and represents a valuable resource for future RNA-centric research endeavours in this ESKAPE pathogen.
