## Supplementary material for "Global analysis of the RNA-RNA interactome in *Acinetobacter baumannii* AB5075 uncovers a small regulatory RNA repressing the virulence-related outer membrane protein CarO": Table S4

### Sheet: Chromosomal filtered reads
Supplementary Table S4: the number of reads identified in sRNA-containing chimeras identified by Hi-GRIL-seq after filtering. The total number of chimeric reads from all Hi-GRIL-seq condition for each interaction partner is shown.
sRNA	Interaction partner	Product	Total Merged Chimeric Reads	Merged NI Chimeric Reads	Merged IND Chimeric Reads	Merged DIP Chimeric Reads	Merged IMIP Chimeric Reads
sRNA99	sRNA102	sRNA102	4457	88	1336	1154	1879
sRNA99	sRNA21	sRNA21	461	22	94	150	195
sRNA99	ABUW_RS06260	hypothetical protein	936	20	234	253	429
sRNA99	ABUW_RS12995	hypothetical protein	251	9	67	61	114
sRNA99	sRNA38	sRNA38	164	9	45	54	56
sRNA99	ABUW_RS10585	acetyltransferase	82	6	0	75	1
sRNA99	ABUW_RS05800	acinetobactin biosynthesis isochorismate synthase BasJ	40	4	1	35	0
sRNA99	ABUW_RS14740	bacteriohemerythrin	81	3	27	18	33
sRNA99	ABUW_RS14880	protoporphyrinogen oxidase HemJ	27	1	11	10	5
sRNA99	ABUW_RS07835	type II toxin-antitoxin system RelB/DinJ family antitoxin	12	1	9	1	1
sRNA99	ABUW_RS18655	low molecular weight phosphotyrosine protein phosphatase	12	1	4	1	6
sRNA99	ABUW_RS09005	acyl-CoA dehydrogenase	10	1	3	1	5
sRNA99	sRNA86	sRNA86	12	1	2	4	5
sRNA99	ABUW_RS19810	hypothetical protein	11	1	1	6	3
sRNA99	ABUW_RS10640	siderophore biosynthesis protein	15	1	0	14	0
sRNA99	ABUW_RS01510	regulatory or redox protein complexing with Bfr in iron storage and mobility (BFD)	14	1	0	10	3
sRNA99	ABUW_RS10635	lysine/ornithine N-monooxygenase	11	1	0	10	0
sRNA99	ABUW_RS06690	peroxide stress protein YaaA	25	0	1	7	17
sRNA94	ABUW_RS19895	hypothetical protein	46	2	16	15	13
sRNA94	ABUW_RS10005	hypothetical protein	37	2	14	14	7
sRNA94	ABUW_RS12975	hypothetical protein	40	1	18	15	6
sRNA94	sRNA92	sRNA92	32	1	17	9	5
sRNA94	sRNA15	sRNA15	25	1	11	7	6
sRNA94	ABUW_RS08695	hypothetical protein	23	1	10	7	5
sRNA94	sRNA21	sRNA21	16	1	6	6	3
sRNA94	rna-ABUW_RS04565	tRNA-Ser	14	1	2	9	2
sRNA94	6S RNA	6S RNA	89	0	40	27	22
sRNA94	ABUW_RS19855	hypothetical protein	41	0	12	19	10
sRNA94	sRNA101	sRNA101	24	0	10	8	6
sRNA94	rna-ABUW_RS13710	tRNA-Ser	21	0	5	13	3
sRNA94	rna-ABUW_RS15625	tRNA-His	18	0	4	11	3
sRNA93	ABUW_RS12975	hypothetical protein	20	1	10	7	2
sRNA93	ABUW_RS00325	4-hydroxyphenylpyruvate dioxygenase	13	1	8	4	0
sRNA93	sRNA89	sRNA89	13	1	8	2	2
sRNA93	ABUW_RS12330	phenylacetic acid degradation bifunctional protein PaaZ	10	1	7	2	0
sRNA93	ABUW_RS00690	DUF2147 domain-containing protein	10	1	2	3	4
sRNA93	rna-ABUW_RS01360	tRNA-Ala	44	0	19	19	6
sRNA93	6S RNA	6S RNA	44	0	19	13	12
sRNA93	ABUW_RS12325	1%2C2-phenylacetyl-CoA epoxidase subunit A	11	0	9	1	1
sRNA93	ABUW_RS10005	hypothetical protein	16	0	6	7	3
sRNA93	ABUW_RS04845	RNA polymerase sigma factor	10	0	6	1	3
sRNA93	sRNA76	sRNA76	13	0	6	0	7
sRNA93	rna-ABUW_RS15625	tRNA-His	13	0	5	7	1
sRNA93	ABUW_RS12990	hypothetical protein	10	0	5	1	4
sRNA93	rna-ABUW_RS04565	tRNA-Ser	20	0	4	13	3
sRNA93	rna-ABUW_RS17530	tRNA-Tyr	11	0	4	4	3
sRNA93	rna-ABUW_RS13710	tRNA-Ser	16	0	3	11	2
sRNA92	sRNA84	sRNA84	102	4	45	30	23
sRNA92	ABUW_RS12975	hypothetical protein	60	2	24	22	12
sRNA92	ABUW_RS10005	hypothetical protein	38	2	21	10	5
sRNA92	sRNA26	sRNA26	39	2	20	5	12
sRNA92	sRNA94	sRNA94	20	2	7	6	5
sRNA92	ABUW_RS19895	hypothetical protein	89	1	42	17	29
sRNA92	sRNA76	sRNA76	22	1	8	5	8
sRNA92	ABUW_RS07500	hypothetical protein	12	1	7	4	0
sRNA92	sRNA21	sRNA21	11	1	5	2	3
sRNA92	ABUW_RS11840	stress-induced protein	14	1	4	2	7
sRNA92	sRNA62	sRNA62	61	0	29	13	19
sRNA92	sRNA24	sRNA24	33	0	21	7	5
sRNA92	sRNA101	sRNA101	28	0	9	7	12
sRNA92	ABUW_RS08695	hypothetical protein	14	0	8	3	3
sRNA92	rna-ABUW_RS15625	tRNA-His	11	0	7	2	2
sRNA92	rna-ABUW_RS00085	tRNA-Ala	12	0	6	3	3
sRNA90	ABUW_RS18870	hypothetical protein	8705	204	3188	2675	2638
sRNA90	ABUW_RS13220	hypothetical protein	969	30	292	443	204
sRNA90	ABUW_RS15920	hypothetical protein	360	8	120	149	83
sRNA90	ABUW_RS13040	hypothetical protein	80	7	22	26	25
sRNA90	ABUW_RS00325	4-hydroxyphenylpyruvate dioxygenase	43	4	15	19	5
sRNA90	ABUW_RS11885	hypothetical protein	23	2	6	12	3
sRNA90	ABUW_RS12300	enoyl-CoA hydratase	35	1	19	11	4
sRNA90	ABUW_RS10425	hypothetical protein	27	1	13	8	5
sRNA90	ABUW_RS04130	multidrug efflux RND transporter permease subunit AdeJ	19	1	9	8	1
sRNA90	ABUW_RS17120	30S ribosomal protein S15	11	1	6	2	2
sRNA90	ABUW_RS20405	hypothetical protein	31	1	5	17	8
sRNA90	ABUW_RS16815	DUF1311 domain-containing protein	18	1	4	7	6
sRNA90	ABUW_RS08245	hypothetical protein	10	1	4	2	3
sRNA90	ABUW_RS10185	CoA transferase subunit B	10	1	2	4	3
sRNA90	ABUW_RS02710	hypothetical protein	13	1	1	6	5
sRNA90	ABUW_RS06610	hemin uptake protein HemP	20	1	0	19	0
sRNA90	ABUW_RS00045	hypothetical protein	81	0	30	35	16
sRNA90	ABUW_RS12290	3-hydroxyacyl-CoA dehydrogenase	10	0	10	0	0
sRNA90	ABUW_RS11925	TetR/AcrR family transcriptional regulator	16	0	8	8	0
sRNA90	ABUW_RS10010	hypothetical protein	13	0	7	3	3
sRNA90	ABUW_RS04410	ATP-dependent metallopeptidase FtsH/Yme1/Tma family protein	10	0	4	5	1
sRNA90	ABUW_RS00260	DUF1328 domain-containing protein	13	0	4	2	7
sRNA90	ABUW_RS15335	hypothetical protein	11	0	3	6	2
sRNA90	ABUW_RS17690	ferrous iron transport protein A	34	0	0	31	3
sRNA90	ABUW_RS05800	acinetobactin biosynthesis isochorismate synthase BasJ	29	0	0	29	0
sRNA90	ABUW_RS10585	acetyltransferase	18	0	0	18	0
sRNA9	ABUW_RS12975	hypothetical protein	30	3	15	6	6
sRNA9	rna-ABUW_RS19905	6S RNA	71	2	42	18	9
sRNA9	ABUW_RS00325	4-hydroxyphenylpyruvate dioxygenase	13	1	8	4	0
sRNA9	rna-ABUW_RS13710	tRNA-Ser	13	1	7	4	1
sRNA9	rna-ABUW_RS04565	tRNA-Ser	16	0	10	4	2
sRNA9	ABUW_RS17440	membrane protein	11	0	10	1	0
sRNA9	rna-ABUW_RS19930	transfer-messenger RNA	13	0	9	1	3
sRNA9	ABUW_RS14685	VOC family protein	11	0	3	2	6
sRNA9	ABUW_RS12615	TetR/AcrR family transcriptional regulator	29	2	4	10	13
sRNA88	rna-ABUW_RS19780	signal recognition particle sRNA small type	14	1	5	4	4
sRNA88	ABUW_RS12975	hypothetical protein	11	0	8	2	1
sRNA88	6S RNA	6S RNA	13	0	6	4	3
sRNA88	sRNA1	sRNA1	12	0	3	5	4
sRNA87	rna-ABUW_RS17525	tRNA-Gly	38	3	20	9	6
sRNA87	rna-ABUW_RS15620	tRNA-Pro	21	2	12	3	4
sRNA87	ABUW_RS14610	hypothetical protein	22	2	12	0	8
sRNA87	rna-ABUW_RS15625	tRNA-His	25	2	9	3	11
sRNA87	ABUW_RS08695	hypothetical protein	13	1	8	2	2
sRNA87	rna-ABUW_RS02515	5S ribosomal RNA	12	1	7	1	3
sRNA87	sRNA76	sRNA76	12	1	6	2	3
sRNA87	rna-ABUW_RS02185	tRNA-Ser	13	1	5	4	3
sRNA87	ABUW_RS00325	4-hydroxyphenylpyruvate dioxygenase	12	1	4	2	5
sRNA87	ABUW_RS05445	alpha-keto acid decarboxylase family protein	11	1	4	1	5
sRNA87	rna-ABUW_RS18075	tRNA-Ile	10	1	3	5	1
sRNA87	ABUW_RS03380	entericidin A/B family lipoprotein	10	1	2	2	5
sRNA87	rna-ABUW_RS14950	tRNA-Met	29	0	15	8	6
sRNA87	rna-ABUW_RS14905	tRNA-Met	14	0	9	3	2
sRNA87	rna-ABUW_RS02640	tRNA-Leu	13	0	8	2	3
sRNA87	ABUW_RS13040	hypothetical protein	12	0	4	2	6
sRNA87	rna-ABUW_RS15820	16S ribosomal RNA	10	0	3	3	4
sRNA87	ABUW_RS06610	hemin uptake protein HemP	10	0	0	10	0
sRNA86	ABUW_RS11875	hypothetical protein	57	3	30	11	13
sRNA86	ABUW_RS00260	DUF1328 domain-containing protein	28	1	15	9	3
sRNA86	rna-ABUW_RS17255	tRNA-Leu	28	1	10	6	11
sRNA86	ABUW_RS17440	membrane protein	42	0	19	8	15
sRNA86	rna-ABUW_RS15625	tRNA-His	17	0	7	5	5
sRNA86	ABUW_RS08700	hypothetical protein	11	0	7	3	1
sRNA86	ABUW_RS10585	acetyltransferase	14	0	0	14	0
sRNA85	ABUW_RS11875	hypothetical protein	196	3	51	56	86
sRNA85	ABUW_RS11870	hypothetical protein	60	2	16	21	21
sRNA85	sRNA70	sRNA70	37	1	20	11	5
sRNA85	ABUW_RS11840	stress-induced protein	19	1	7	5	6
sRNA85	ABUW_RS07145	DUF2171 domain-containing protein	14	1	7	2	4
sRNA85	ABUW_RS00260	DUF1328 domain-containing protein	16	1	6	5	4
sRNA85	ABUW_RS12285	3-oxoadipyl-CoA thiolase	11	1	4	3	3
sRNA85	ABUW_RS06720	cold-shock protein	44	0	22	13	9
sRNA85	ABUW_RS12290	3-hydroxyacyl-CoA dehydrogenase	24	0	19	2	3
sRNA85	ABUW_RS10005	hypothetical protein	35	0	12	17	6
sRNA85	ABUW_RS16350	enoyl-ACP reductase	26	0	12	13	1
sRNA85	ABUW_RS00325	4-hydroxyphenylpyruvate dioxygenase	27	0	9	16	2
sRNA85	ABUW_RS19720	Ig-like domain-containing protein	24	0	8	8	8
sRNA85	ABUW_RS00010	DNA polymerase III subunit beta	10	0	8	1	1
sRNA85	ABUW_RS15330	hypothetical protein	14	0	7	4	3
sRNA85	ABUW_RS07590	phosphoenolpyruvate synthase	17	0	6	9	2
sRNA85	ABUW_RS20195	hypothetical protein	12	0	6	5	1
sRNA85	ABUW_RS09040	amidase	10	0	5	5	0
sRNA85	ABUW_RS01615	hemerythrin	11	0	5	4	2
sRNA85	ABUW_RS12725	hypothetical protein	12	0	5	1	6
sRNA85	ABUW_RS03195	OmpA family protein	14	0	4	3	7
sRNA85	ABUW_RS13805	LysM peptidoglycan-binding domain-containing protein	11	0	2	5	4
sRNA85	ABUW_RS10585	acetyltransferase	56	0	0	56	0
sRNA81	6S RNA	6S RNA	130	2	73	33	22
sRNA81	ABUW_RS20195	hypothetical protein	24	2	10	7	5
sRNA81	rna-ABUW_RS13710	tRNA-Ser	29	1	12	9	7
sRNA81	rna-ABUW_RS04565	tRNA-Ser	30	1	8	16	5
sRNA81	ABUW_RS05820	DUF3015 domain-containing protein	10	1	8	0	1
sRNA81	sRNA87	sRNA87	14	1	7	5	1
sRNA81	rna-ABUW_RS17530	tRNA-Tyr	12	1	4	5	2
sRNA81	ABUW_RS10005	hypothetical protein	52	0	13	26	13
sRNA81	sRNA46	sRNA46	13	0	7	3	3
sRNA81	sRNA76	sRNA76	16	0	6	7	3
sRNA81	ABUW_RS12975	hypothetical protein	20	0	6	5	9
sRNA81	rna-ABUW_RS02185	tRNA-Ser	15	0	5	8	2
sRNA81	rna-ABUW_RS14950	tRNA-Met	11	0	3	5	3
sRNA81	ABUW_RS08695	hypothetical protein	10	0	3	5	2
sRNA77	ABUW_RS00325	4-hydroxyphenylpyruvate dioxygenase	11	1	8	2	0
sRNA77	ABUW_RS09995	hypothetical protein	13	1	2	7	3
sRNA77	ABUW_RS07145	DUF2171 domain-containing protein	10	0	6	2	2
sRNA76	ABUW_RS11470	dicarboxylate/amino acid:cation symporter	1633	46	686	474	427
sRNA76	ABUW_RS00325	4-hydroxyphenylpyruvate dioxygenase	427	35	190	132	70
sRNA76	ABUW_RS13220	hypothetical protein	779	19	285	161	314
sRNA76	ABUW_RS02300	DUF2789 domain-containing protein	333	11	127	119	76
sRNA76	ABUW_RS04480	phosphoenolpyruvate carboxykinase (GTP)	209	10	74	43	82
sRNA76	ABUW_RS12305	phenylacetate-CoA oxygenase/reductase subunit PaaK	126	9	54	21	42
sRNA76	rna-ABUW_RS17530	tRNA-Tyr	112	9	52	24	27
sRNA76	sRNA99	sRNAA99	156	9	39	49	59
sRNA76	rna-ABUW_RS01045	tRNA-Thr	98	8	38	30	22
sRNA76	ABUW_RS00790	TonB-dependent siderophore receptor	110	8	22	65	15
sRNA76	ABUW_RS07925	iron-containing alcohol dehydrogenase	111	7	39	29	36
sRNA76	rna-ABUW_RS04565	tRNA-Ser	70	7	30	15	18
sRNA76	ABUW_RS14610	hypothetical protein	1925	6	552	597	770
sRNA76	sRNA21	sRNA21	290	6	133	56	95
sRNA76	ABUW_RS16240	hypothetical protein	100	6	49	15	30
sRNA76	ABUW_RS00020	DNA topoisomerase (ATP-hydrolyzing) subunit B	140	6	42	49	43
sRNA76	rna-ABUW_RS13710	tRNA-Ser	79	6	35	21	17
sRNA76	rna-ABUW_RS18330	tRNA-Gly	68	6	23	25	14
sRNA76	rna-ABUW_RS17535	tRNA-Thr	94	5	38	29	22
sRNA76	rna-ABUW_RS17525	tRNA-Gly	77	5	33	19	20
sRNA76	ABUW_RS12335	L-serine ammonia-lyase	74	5	27	20	22
sRNA76	ABUW_RS11475	type II asparaginase	211	4	96	64	47
sRNA76	ABUW_RS05865	anthranilate phosphoribosyltransferase	250	4	91	58	97
sRNA76	ABUW_RS06560	U32 family peptidase	115	4	45	27	39
sRNA76	ABUW_RS12310	phenylacetate-CoA oxygenase subunit PaaJ	52	4	30	8	10
sRNA76	ABUW_RS00335	VOC family protein	54	4	26	17	7
sRNA76	ABUW_RS15615	adenosine deaminase	79	4	19	22	34
sRNA76	ABUW_RS14255	glutaminase	42	4	11	10	17
sRNA76	ABUW_RS10520	TonB-dependent siderophore receptor	106	4	4	97	1
sRNA76	ABUW_RS08695	hypothetical protein	88	3	34	29	22
sRNA76	ABUW_RS00170	efflux RND transporter permease subunit	51	3	26	10	12
sRNA76	rna-ABUW_RS15620	tRNA-Pro	46	3	24	9	10
sRNA76	ABUW_RS16320	leucine--tRNA ligase	47	3	21	11	12
sRNA76	ABUW_RS07835	type II toxin-antitoxin system RelB/DinJ family antitoxin	38	3	20	6	9
sRNA76	ABUW_RS04920	Bcr/CflA family efflux MFS transporter	67	3	19	20	25
sRNA76	ABUW_RS13040	hypothetical protein	30	3	19	2	6
sRNA76	ABUW_RS06670	hypothetical protein	48	3	15	16	14
sRNA76	ABUW_RS00470	bifunctional 3%2C4-dihydroxy-2-butanone-4-phosphate synthase/GTP cyclohydrolase II	45	3	15	16	11
sRNA76	ABUW_RS05230	hypothetical protein	30	3	14	7	6
sRNA76	ABUW_RS08085	hypothetical protein	36	3	10	18	5
sRNA76	ABUW_RS05220	hypothetical protein	54	2	24	18	10
sRNA76	ABUW_RS08975	hypothetical protein	60	2	19	14	25
sRNA76	ABUW_RS07970	fimbrial biogenesis outer membrane usher protein	29	2	18	2	7
sRNA76	ABUW_RS13780	NADH:flavin oxidoreductase/NADH oxidase family protein	46	2	17	11	16
sRNA76	ABUW_RS12290	3-hydroxyacyl-CoA dehydrogenase	24	2	17	2	3
sRNA76	ABUW_RS16955	multidrug efflux MATE transporter AbeM	45	2	16	9	18
sRNA76	ABUW_RS03230	large conductance mechanosensitive channel protein MscL	31	2	15	8	6
sRNA76	rna-ABUW_RS02185	tRNA-Ser	40	2	14	12	12
sRNA76	ABUW_RS17420	hypothetical protein	28	2	13	8	5
sRNA76	ABUW_RS06070	septal ring lytic transglycosylase RlpA family protein	20	2	13	2	3
sRNA76	ABUW_RS02710	hypothetical protein	24	2	11	7	4
sRNA76	rna-ABUW_RS01235	tRNA-Phe	20	2	10	6	2
sRNA76	ABUW_RS01265	RNA-binding transcriptional accessory protein	22	2	10	3	7
sRNA76	rna-ABUW_RS12865	tRNA-Gly	45	2	9	14	20
sRNA76	ABUW_RS18435	amino acid permease	26	2	9	8	7
sRNA76	rna-ABUW_RS18325	tRNA-Gly	42	2	8	16	16
sRNA76	ABUW_RS06690	peroxide stress protein YaaA	30	2	8	9	11
sRNA76	ABUW_RS17715	D-alanyl-D-alanine endopeptidase PBP7/8	27	2	7	9	9
sRNA76	ABUW_RS10790	hypothetical protein	29	2	7	8	12
sRNA76	ABUW_RS14860	30S ribosomal protein S7	20	2	7	3	8
sRNA76	ABUW_RS17290	DMT family transporter	21	2	6	6	7
sRNA76	ABUW_RS18255	OsmC family peroxiredoxin	92	1	36	31	24
sRNA76	ABUW_RS01775	EamA family transporter	98	1	32	28	37
sRNA76	ABUW_RS00895	hypothetical protein	43	1	24	10	8
sRNA76	ABUW_RS01245	GNAT family acetyltransferase	55	1	22	13	19
sRNA76	ABUW_RS08375	sulfurtransferase complex subunit TusD	34	1	19	5	9
sRNA76	ABUW_RS11065	TetR/AcrR family transcriptional regulator	44	1	18	7	18
sRNA76	rna-ABUW_RS15625	tRNA-His	76	1	17	25	33
sRNA76	ABUW_RS03005	acyl-CoA desaturase	49	1	15	16	17
sRNA76	ABUW_RS15215	signal recognition particle protein	74	1	14	23	36
sRNA76	ABUW_RS04845	RNA polymerase sigma factor	35	1	14	7	13
sRNA76	ABUW_RS18195	F0F1 ATP synthase subunit A	22	1	14	3	4
sRNA76	ABUW_RS12320	1%2C2-phenylacetyl-CoA epoxidase subunit B	18	1	14	0	3
sRNA76	ABUW_RS08405	D-amino acid dehydrogenase	15	1	11	1	2
sRNA76	ABUW_RS16420	type IV pilus biogenesis/stability protein PilW	13	1	11	0	1
sRNA76	ABUW_RS01260	two-component system response regulator OmpR	34	1	10	9	14
sRNA76	ABUW_RS15905	exopolyphosphatase	26	1	10	9	6
sRNA76	ABUW_RS15550	amidohydrolase	17	1	10	3	3
sRNA76	ABUW_RS10485	YARHG domain-containing protein	15	1	10	3	1
sRNA76	ABUW_RS04965	7-cyano-7-deazaguanine synthase QueC	17	1	9	5	2
sRNA76	ABUW_RS10890	DUF1049 domain-containing protein	20	1	9	4	6
sRNA76	ABUW_RS15910	thioredoxin	17	1	9	1	6
sRNA76	ABUW_RS11165	transketolase	18	1	8	3	6
sRNA76	rna-ABUW_RS15630	tRNA-Arg	17	1	8	3	5
sRNA76	ABUW_RS07785	hypothetical protein	12	1	8	3	0
sRNA76	ABUW_RS10740	HIT domain-containing protein	15	1	8	1	5
sRNA76	ABUW_RS00860	DUF805 domain-containing protein	12	1	8	1	2
sRNA76	ABUW_RS16655	energy transducer TonB	22	1	7	12	2
sRNA76	ABUW_RS13450	GMC family oxidoreductase	21	1	7	8	5
sRNA76	rna-ABUW_RS15805	23S ribosomal RNA	16	1	7	6	2
sRNA76	ABUW_RS17100	DNA-binding protein	22	1	7	5	9
sRNA76	rna-ABUW_RS01355	tRNA-Glu	17	1	7	5	4
sRNA76	ABUW_RS17195	monovalent cation/H+ antiporter subunit A	15	1	7	3	4
sRNA76	rna-ABUW_RS18845	tRNA-Ile	13	1	7	2	3
sRNA76	ABUW_RS11690	MFS transporter	14	1	7	1	5
sRNA76	ABUW_RS04825	rhombotarget A	11	1	7	1	2
sRNA76	ABUW_RS12530	type VI secretion system contractile sheath large subunit	10	1	7	1	1
sRNA76	ABUW_RS18610	sugar transferase	20	1	6	8	5
sRNA76	ABUW_RS14565	helicase	19	1	6	6	6
sRNA76	ABUW_RS09690	zonular occludens toxin	19	1	6	6	6
sRNA76	ABUW_RS03470	alpha/beta hydrolase	13	1	6	3	3
sRNA76	ABUW_RS15260	multidrug transporter MatE	10	1	6	3	0
sRNA76	rna-ABUW_RS05930	tRNA-Asn	11	1	6	2	2
sRNA76	ABUW_RS05535	LysM peptidoglycan-binding domain-containing protein	11	1	6	2	2
sRNA76	rna-ABUW_RS17245	tRNA-Met	13	1	6	1	5
sRNA76	ABUW_RS05980	adenosylhomocysteinase	11	1	6	0	4
sRNA76	ABUW_RS03095	preprotein translocase subunit SecA	10	1	6	0	3
sRNA76	ABUW_RS17725	PAS domain-containing sensor histidine kinase	11	1	5	5	0
sRNA76	ABUW_RS15245	hypothetical protein	20	1	5	4	10
sRNA76	ABUW_RS15000	tetratricopeptide repeat protein	10	1	5	2	2
sRNA76	rna-ABUW_RS02350	5S ribosomal RNA	11	1	5	1	4
sRNA76	ABUW_RS02875	HAMP domain-containing histidine kinase	11	1	5	1	4
sRNA76	ABUW_RS11020	phosphotransferase	20	1	4	8	7
sRNA76	ABUW_RS02130	NAD(P)/FAD-dependent oxidoreductase	17	1	4	7	5
sRNA76	rna-ABUW_RS07120	tRNA-Trp	19	1	4	5	9
sRNA76	ABUW_RS05400	ferredoxin reductase	14	1	4	5	4
sRNA76	rna-ABUW_RS02335	tRNA-Ile	13	1	4	5	3
sRNA76	sRNA90	sRNA90	13	1	4	4	4
sRNA76	ABUW_RS08415	2-C-methyl-D-erythritol 2%2C4-cyclodiphosphate synthase	12	1	4	4	3
sRNA76	rna-ABUW_RS15810	tRNA-Ala	11	1	4	4	2
sRNA76	ABUW_RS08175	TetR family transcriptional regulator	15	1	4	3	7
sRNA76	rna-ABUW_RS01240	tRNA-Phe	11	1	4	3	3
sRNA76	ABUW_RS18630	polysaccharide biosynthesis protein	15	1	4	2	8
sRNA76	ABUW_RS16295	bifunctional diguanylate cyclase/phosphodiesterase	10	1	4	2	3
sRNA76	ABUW_RS10190	short-chain fatty acid transporter	10	1	4	2	3
sRNA76	ABUW_RS02705	Rha family transcriptional regulator	10	1	4	2	3
sRNA76	ABUW_RS07465	methionine ABC transporter ATP-binding protein	11	1	4	0	6
sRNA76	ABUW_RS15705	methyltransferase	10	1	4	0	5
sRNA76	ABUW_RS17485	50S ribosomal protein L10	10	1	4	0	5
sRNA76	ABUW_RS05540	LysR family transcriptional regulator	10	1	4	0	5
sRNA76	ABUW_RS05160	hypothetical protein	12	1	3	7	1
sRNA76	ABUW_RS15440	hypothetical protein	10	1	3	4	2
sRNA76	ABUW_RS07195	alpha/beta fold hydrolase	14	1	3	3	7
sRNA76	ABUW_RS00910	cation acetate symporter	12	1	3	3	5
sRNA76	ABUW_RS11950	hydroxymethylglutaryl-CoA lyase	10	1	3	3	3
sRNA76	rna-ABUW_RS02340	tRNA-Ala	10	1	3	2	4
sRNA76	ABUW_RS10120	AraC family transcriptional regulator	12	1	3	1	7
sRNA76	rna-ABUW_RS05935	tRNA-Asn	13	1	2	5	5
sRNA76	rna-ABUW_RS07110	tRNA-Trp	10	1	2	5	2
sRNA76	ABUW_RS11115	sodium/proline symporter PutP	17	1	2	4	10
sRNA76	ABUW_RS06405	hypothetical protein	12	1	2	3	6
sRNA76	ABUW_RS04540	lytic transglycosylase domain-containing protein	12	1	2	2	7
sRNA76	ABUW_RS10640	siderophore biosynthesis protein	25	1	1	22	1
sRNA76	ABUW_RS18960	aromatic ring-hydroxylating dioxygenase subunit alpha	22	1	1	8	12
sRNA76	ABUW_RS12260	DUF2813 domain-containing protein	12	1	1	5	5
sRNA76	ABUW_RS16665	TetR/AcrR family transcriptional regulator	12	1	1	4	6
sRNA76	ABUW_RS14415	BCCT family transporter	10	1	1	1	7
sRNA76	ABUW_RS10585	acetyltransferase	36	1	0	33	2
sRNA76	ABUW_RS05710	siderophore-interacting protein	10	1	0	9	0
sRNA76	ABUW_RS17685	ferrous iron transporter B	197	0	36	143	18
sRNA76	ABUW_RS08745	hypothetical protein	70	0	24	25	21
sRNA76	ABUW_RS17650	NUDIX hydrolase	91	0	22	35	34
sRNA76	ABUW_RS16740	zinc-binding alcohol dehydrogenase family protein	43	0	22	10	11
sRNA76	ABUW_RS18250	glutathione S-transferase	71	0	20	23	28
sRNA76	ABUW_RS07310	DMT family transporter	29	0	15	5	9
sRNA76	ABUW_RS07570	cytochrome o ubiquinol oxidase subunit III	15	0	13	1	1
sRNA76	rna-ABUW_RS07115	tRNA-Leu	28	0	12	7	9
sRNA76	ABUW_RS18015	DUF2726 domain-containing protein	18	0	11	3	4
sRNA76	ABUW_RS05095	SDR family oxidoreductase	36	0	10	17	9
sRNA76	ABUW_RS07025	general secretion pathway protein GspL	12	0	10	1	1
sRNA76	ABUW_RS02150	hypothetical protein	23	0	9	9	5
sRNA76	ABUW_RS16920	long-chain-acyl-CoA synthetase	17	0	9	6	2
sRNA76	rna-ABUW_RS02515	5S ribosomal RNA	19	0	9	4	6
sRNA76	rna-ABUW_RS07105	tRNA-Leu	17	0	9	2	6
sRNA76	ABUW_RS11310	acyltransferase	16	0	9	1	6
sRNA76	ABUW_RS03480	peptide antibiotic transporter SbmA	22	0	8	5	9
sRNA76	ABUW_RS06035	30S ribosomal protein S2	11	0	8	1	2
sRNA76	ABUW_RS02115	30S ribosomal protein S4	10	0	8	0	2
sRNA76	ABUW_RS09960	hypothetical protein	15	0	7	6	2
sRNA76	rna-ABUW_RS18840	tRNA-Ala	15	0	7	5	3
sRNA76	ABUW_RS00160	TetR/AcrR family transcriptional regulator	12	0	7	1	4
sRNA76	ABUW_RS00765	M23 family metallopeptidase	12	0	7	0	5
sRNA76	ABUW_RS11315	YebC/PmpR family DNA-binding transcriptional regulator	32	0	6	9	17
sRNA76	ABUW_RS08210	low molecular weight phosphotyrosine protein phosphatase	15	0	6	7	2
sRNA76	rna-ABUW_RS13740	tRNA-Glu	14	0	6	6	2
sRNA76	ABUW_RS01710	amino acid permease	12	0	6	4	2
sRNA76	ABUW_RS05995	acyl-CoA dehydrogenase	14	0	6	3	5
sRNA76	rna-ABUW_RS03410	tRNA-Asp	11	0	6	3	2
sRNA76	rna-ABUW_RS00085	tRNA-Ala	10	0	6	2	2
sRNA76	rna-ABUW_RS02495	16S ribosomal RNA	11	0	6	1	4
sRNA76	ABUW_RS03910	hypothetical protein	10	0	6	0	4
sRNA76	ABUW_RS10205	LysR family transcriptional regulator	19	0	5	11	3
sRNA76	rna-ABUW_RS16925	tRNA-Lys	13	0	5	5	3
sRNA76	ABUW_RS05310	insulinase family protein	13	0	5	5	3
sRNA76	ABUW_RS03110	hemolysin III	11	0	5	4	2
sRNA76	ABUW_RS03280	folate-binding protein YgfZ	11	0	5	4	2
sRNA76	ABUW_RS02925	UDP-N-acetylglucosamine 2-epimerase (non-hydrolyzing)	11	0	5	3	3
sRNA76	ABUW_RS01380	16S rRNA (cytosine(1402)-N(4))-methyltransferase RsmH	11	0	5	2	4
sRNA76	ABUW_RS12755	TetR family transcriptional regulator	10	0	5	1	4
sRNA76	rna-ABUW_RS02210	tRNA-Arg	13	0	4	8	1
sRNA76	rna-ABUW_RS17520	tRNA-Thr	17	0	4	5	8
sRNA76	ABUW_RS03150	CoA transferase	10	0	4	5	1
sRNA76	ABUW_RS04485	diacylglycerol kinase	11	0	4	3	4
sRNA76	ABUW_RS11425	tautomerase family protein	10	0	4	3	3
sRNA76	ABUW_RS00135	hypothetical protein	11	0	4	2	5
sRNA76	ABUW_RS02025	30S ribosomal protein S3	10	0	4	1	5
sRNA76	rna-ABUW_RS18060	5S ribosomal RNA	10	0	3	3	4
sRNA76	ABUW_RS08030	TetR/AcrR family transcriptional regulator	10	0	3	2	5
sRNA76	ABUW_RS06655	alpha/beta hydrolase	10	0	2	7	1
sRNA76	ABUW_RS11275	cytosine permease	11	0	2	4	5
sRNA76	ABUW_RS05760	(2%2C3-dihydroxybenzoyl)adenylate synthase	58	0	1	56	1
sRNA76	ABUW_RS05770	histidine decarboxylase	10	0	1	9	0
sRNA76	ABUW_RS05800	acinetobactin biosynthesis isochorismate synthase BasJ	48	0	0	48	0
sRNA76	ABUW_RS03435	membrane protein	19	0	0	18	1
sRNA76	ABUW_RS10070	Fur family transcriptional regulator	15	0	0	14	1
sRNA76	ABUW_RS00710	TonB-dependent siderophore receptor	11	0	0	10	1
sRNA75	ABUW_RS12325	1%2C2-phenylacetyl-CoA epoxidase subunit A	11	1	9	1	0
sRNA74	ABUW_RS20195	hypothetical protein	294	6	78	97	113
sRNA7	ABUW_RS17415	DsbA family oxidoreductase	66	0	22	17	27
sRNA62	ABUW_RS11870	hypothetical protein	53	16	19	12	6
sRNA62	ABUW_RS11875	hypothetical protein	32	10	12	9	1
sRNA62	ABUW_RS12975	hypothetical protein	27	3	12	7	5
sRNA62	ABUW_RS17440	membrane protein	16	1	9	5	1
sRNA62	sRNA26	sRNA26	13	1	6	2	4
sRNA62	ABUW_RS07500	hypothetical protein	5	1	4	0	0
sRNA62	ABUW_RS20195	hypothetical protein	10	1	3	3	3
sRNA62	rna-ABUW_RS13710	tRNA-Ser	10	1	3	3	3
sRNA62	6S RNA	6S RNA	29	0	15	10	4
sRNA62	sRNA76	sRNA76	16	0	7	2	7
sRNA62	rna-ABUW_RS15625	tRNA-His	22	0	5	8	9
sRNA62	rna-ABUW_RS04565	tRNA-Ser	13	0	4	7	2
sRNA56	ABUW_RS20195	hypothetical protein	24	0	11	6	7
sRNA54	ABUW_RS17440	membrane protein	10	1	6	2	1
sRNA54	sRNA103	sRNA103	17	1	5	1	10
sRNA54	sRNA39	sRNA39	73	0	36	21	16
sRNA54	ABUW_RS06260	hypothetical protein	26	0	10	7	9
sRNA54	ABUW_RS02485	diguanylate cyclase	24	0	9	8	7
sRNA54	ABUW_RS18745	hypothetical protein	10	0	4	5	1
sRNA46	rna-ABUW_RS19905	6S RNA	91	1	40	38	12
sRNA46	sRNA101	sRNA101	53	1	29	12	11
sRNA46	rna-ABUW_RS17255	tRNA-Leu	14	1	4	6	3
sRNA46	sRNA90	sRNA90	12	1	4	4	3
sRNA46	ABUW_RS12975	hypothetical protein	39	0	20	13	6
sRNA46	rna-ABUW_RS18845	tRNA-Ile	20	0	12	3	5
sRNA46	rna-ABUW_RS18075	tRNA-Ile	17	0	11	1	5
sRNA46	rna-ABUW_RS02335	tRNA-Ile	12	0	9	2	1
sRNA46	rna-ABUW_RS15815	tRNA-Ile	12	0	9	1	2
sRNA46	rna-ABUW_RS02500	tRNA-Ile	14	0	6	3	5
sRNA46	ABUW_RS00325	4-hydroxyphenylpyruvate dioxygenase	11	0	5	3	3
sRNA46	ABUW_RS08695	hypothetical protein	14	0	4	6	4
sRNA46	rna-ABUW_RS04565	tRNA-Ser	10	0	3	7	0
sRNA46	ABUW_RS10005	hypothetical protein	13	0	3	3	7
sRNA44	ABUW_RS20195	hypothetical protein	22	0	12	4	6
sRNA44	ABUW_RS19720	Ig-like domain-containing protein	28	0	8	14	6
sRNA44	ABUW_RS05340	type I-F CRISPR-associated helicase Cas3	11	0	3	6	2
sRNA42	ABUW_RS08705	hypothetical protein	15	0	8	4	3
sRNA40	ABUW_RS01495	pilin	119	1	40	50	28
sRNA40	rna-ABUW_RS18070	tRNA-Ala	10	1	3	2	4
sRNA40	ABUW_RS10585	acetyltransferase	11	0	0	11	0
sRNA39	sRNA54	sRNA54	89	0	30	32	27
sRNA39	ABUW_RS07145	DUF2171 domain-containing protein	22	0	10	9	3
sRNA39	ABUW_RS10005	hypothetical protein	12	0	8	3	1
sRNA27	ABUW_RS10025	hypothetical protein	11	1	6	3	1
sRNA27	ABUW_RS03195	OmpA family protein	13	0	8	5	0
sRNA27	ABUW_RS05910	hypothetical protein	22	0	6	9	7
sRNA26	6S RNA	6S RNA	95	4	45	27	19
sRNA26	sRNA24	sRNA24	47	4	19	14	10
sRNA26	ABUW_RS03195	OmpA family protein	17	1	13	2	1
sRNA26	sRNA89	sRNA89	11	1	6	4	0
sRNA26	sRNA76	sRNA76	12	1	2	4	5
sRNA26	ABUW_RS12975	hypothetical protein	43	0	19	14	10
sRNA26	sRNA62	sRNA62	26	0	14	7	5
sRNA26	ABUW_RS10005	hypothetical protein	12	0	9	2	1
sRNA26	ABUW_RS06720	cold-shock protein	14	0	8	3	3
sRNA26	rna-ABUW_RS13710	tRNA-Ser	17	0	6	9	2
sRNA26	rna-ABUW_RS04565	tRNA-Ser	15	0	3	10	2
sRNA26	rna-ABUW_RS15625	tRNA-His	10	0	1	3	6
sRNA25	ABUW_RS10005	hypothetical protein	50	0	13	26	11
sRNA24	ABUW_RS17440	membrane protein	11	1	6	3	1
sRNA24	6S RNA	6S RNA	71	0	29	24	18
sRNA24	ABUW_RS12975	hypothetical protein	14	0	7	5	2
sRNA24	ABUW_RS20195	hypothetical protein	10	0	6	1	3
sRNA24	ABUW_RS10005	hypothetical protein	14	0	5	5	4
Aar	ABUW_RS07145	DUF2171 domain-containing protein	1002	19	493	201	289
Aar	rna-ABUW_RS17255	tRNA-Leu	133	10	42	34	47
Aar	ABUW_RS10005	hypothetical protein	916	6	282	383	245
Aar	ABUW_RS10425	hypothetical protein	419	4	244	80	91
Aar	ABUW_RS04980	ornithine uptake porin CarO type 3	283	4	69	140	70
Aar	ABUW_RS12975	hypothetical protein	53	4	29	11	9
Aar	ABUW_RS00325	4-hydroxyphenylpyruvate dioxygenase	29	2	18	6	3
Aar	ABUW_RS12330	phenylacetic acid degradation bifunctional protein PaaZ	21	2	13	3	3
Aar	ABUW_RS04045	porin	28	2	9	14	3
Aar	ABUW_RS15275	iron-sulfur cluster carrier protein ApbC	20	2	4	6	8
Aar	ABUW_RS17440	Outer membrane protein W	141	1	52	39	49
Aar	ABUW_RS07825	rRNA pseudouridine synthase	161	1	40	66	54
Aar	ABUW_RS07310	DMT family transporter	36	1	19	10	6
Aar	rna-ABUW_RS13710	tRNA-Ser	28	1	18	3	6
Aar	ABUW_RS13040	hypothetical protein	38	1	16	11	10
Aar	ABUW_RS08645	hypothetical protein	39	1	15	15	8
Aar	rna-ABUW_RS01045	tRNA-Thr	31	1	15	13	2
Aar	ABUW_RS16465	alpha/beta hydrolase	52	1	14	15	22
Aar	rna-ABUW_RS15625	tRNA-His	52	1	13	24	14
Aar	ABUW_RS11850	glucose 1-dehydrogenase	26	1	12	8	5
Aar	rna-ABUW_RS17530	tRNA-Tyr	23	1	11	7	4
Aar	ABUW_RS02710	hypothetical protein	19	1	10	5	3
Aar	sRNA100	sRNA100	17	1	10	3	3
Aar	rna-ABUW_RS02500	tRNA-Ile	21	1	9	7	4
Aar	rna-ABUW_RS04565	tRNA-Ser	16	1	9	4	2
Aar	ABUW_RS11860	iron-containing redox enzyme family protein	13	1	9	2	1
Aar	rna-ABUW_RS18075	tRNA-Ile	30	1	8	12	9
Aar	ABUW_RS03310	DUF1508 domain-containing protein	17	1	8	6	2
Aar	ABUW_RS05445	alpha-keto acid decarboxylase family protein	18	1	8	5	4
Aar	ABUW_RS00260	DUF1328 domain-containing protein	12	1	7	3	1
Aar	ABUW_RS13350	carbon storage regulator CsrA	24	1	6	7	10
Aar	rna-ABUW_RS15635	tRNA-Pro	22	1	6	7	8
Aar	ABUW_RS13010	DUF4142 domain-containing protein	16	1	6	5	4
Aar	rna-ABUW_RS02185	tRNA-Ser	14	1	6	3	4
Aar	rna-ABUW_RS17525	tRNA-Gly	13	1	6	1	5
Aar	ABUW_RS11960	indolepyruvate ferredoxin oxidoreductase family protein	11	1	5	4	1
Aar	ABUW_RS13220	hypothetical protein	15	1	5	1	8
Aar	ABUW_RS13120	four-helix bundle copper-binding protein	10	1	4	4	1
Aar	ABUW_RS06610	hemin uptake protein HemP	11	1	1	9	0
Aar	ABUW_RS18200	ATP synthase subunit I	12	1	1	1	9
Aar	ABUW_RS04930	NIF3 1	87	0	41	46	0
Aar	ABUW_RS11010	16S rRNA (guanine(527)-N(7))-methyltransferase RsmG	86	0	39	15	32
Aar	ABUW_RS13380	hypothetical protein	74	0	26	23	25
Aar	ABUW_RS04000	amino acid permease	39	0	24	11	4
Aar	ABUW_RS06065	DUF962 domain-containing protein	22	0	14	5	3
Aar	ABUW_RS19340	hypothetical protein	29	0	13	8	8
Aar	rna-ABUW_RS18845	tRNA-Ile	27	0	13	7	7
Aar	ABUW_RS12725	hypothetical protein	22	0	13	3	6
Aar	rna-ABUW_RS00080	tRNA-Ile	34	0	12	15	7
Aar	rna-ABUW_RS02335	tRNA-Ile	25	0	12	6	7
Aar	ABUW_RS05820	DUF3015 domain-containing protein	16	0	12	1	3
Aar	ABUW_RS15085	acyl carrier protein	40	0	10	15	15
Aar	ABUW_RS13035	hypothetical protein	19	0	10	2	7
Aar	rna-ABUW_RS15815	tRNA-Ile	26	0	9	10	7
Aar	ABUW_RS08835	3-deoxy-7-phosphoheptulonate synthase	12	0	9	0	3
Aar	ABUW_RS08695	hypothetical protein	24	0	8	10	6
Aar	rna-ABUW_RS17535	tRNA-Thr	20	0	8	9	3
Aar	ABUW_RS19585	hypothetical protein	15	0	8	5	2
Aar	sRNA103	sRNA103	16	0	8	4	4
Aar	ABUW_RS02150	hypothetical protein	14	0	8	4	2
Aar	ABUW_RS02765	carbapenem-hydrolyzing class D beta-lactamase OXA-23	14	0	8	3	3
Aar	sRNA102	sRNA102	13	0	8	3	2
Aar	sRNA81	sRNA81	13	0	7	3	3
Aar	ABUW_RS07820	hypothetical protein	12	0	7	0	5
Aar	ABUW_RS15450	response regulator BfmR	23	0	6	10	7
Aar	rna-ABUW_RS17520	tRNA-Thr	16	0	6	9	1
Aar	ABUW_RS05200	VIT family protein	20	0	6	5	9
Aar	ABUW_RS06165	hypothetical protein	13	0	6	4	3
Aar	rna-ABUW_RS14905	tRNA-Met	10	0	6	1	3
Aar	ABUW_RS03285	toxin	13	0	6	0	7
Aar	ABUW_RS03565	long-chain fatty acid transporter	20	0	5	8	7
Aar	ABUW_RS10925	uracil-DNA glycosylase	12	0	5	7	0
Aar	ABUW_RS16485	permease	16	0	5	6	5
Aar	ABUW_RS14610	hypothetical protein	14	0	5	6	3
Aar	ABUW_RS15160	trehalose-phosphatase	10	0	5	3	2
Aar	ABUW_RS07860	RNA chaperone Hfq	11	0	5	2	4
Aar	ABUW_RS15515	flavin reductase	10	0	5	2	3
Aar	ABUW_RS04170	outer membrane lipoprotein chaperone LolA	10	0	5	2	3
Aar	ABUW_RS04325	neutral zinc metallopeptidase	13	0	4	6	3
Aar	ABUW_RS00190	4-hydroxy-tetrahydrodipicolinate reductase	15	0	3	10	2
Aar	ABUW_RS10605	TonB-dependent receptor	28	0	2	25	1
Aar	ABUW_RS08700	hypothetical protein	13	0	2	6	5
Aar	ABUW_RS13760	RHS repeat protein	10	0	1	6	3
Aar	ABUW_RS12700	hypothetical protein	10	0	1	5	4
Aar	ABUW_RS10585	acetyltransferase	99	0	0	99	0
Aar	ABUW_RS05745	TonB-dependent siderophore receptor	46	0	0	46	0
Aar	ABUW_RS05710	siderophore-interacting protein BauF	33	0	0	33	0
Aar	ABUW_RS17685	ferrous iron transporter B	11	0	0	11	0
sRNA15	sRNA76	sRNA76	44	4	11	19	10
sRNA15	rna-ABUW_RS13710	tRNA-Ser	40	2	15	18	5
sRNA15	rna-ABUW_RS19930	transfer-messenger RNA	27	2	13	9	3
sRNA15	rna-ABUW_RS14905	tRNA-Met	26	2	10	6	8
sRNA15	ABUW_RS17440	membrane protein	24	2	6	11	5
sRNA15	sRNA90	sRNA90	20	2	3	5	10
sRNA15	6S RNA	6S RNA	124	1	50	42	31
sRNA15	ABUW_RS12975	hypothetical protein	n	1	43	33	22
sRNA15	ABUW_RS08700	hypothetical protein	11	1	9	0	1
sRNA15	ABUW_RS12335	L-serine ammonia-lyase	13	1	8	3	1
sRNA15	ABUW_RS17120	30S ribosomal protein S15	10	1	7	1	1
sRNA15	sRNA103	sRNA103	13	1	5	4	3
sRNA15	rna-ABUW_RS02335	tRNA-Ile	14	1	4	6	3
sRNA15	rna-ABUW_RS17530	tRNA-Tyr	12	1	4	5	2
sRNA15	ABUW_RS06475	DUF4760 domain-containing protein	11	1	4	5	1
sRNA15	rna-ABUW_RS02505	tRNA-Ala	10	1	3	6	0
sRNA15	rna-ABUW_RS02185	tRNA-Ser	11	1	3	4	3
sRNA15	sRNA1	sRNA1	72	0	45	9	18
sRNA15	rna-ABUW_RS04565	tRNA-Ser	28	0	9	15	4
sRNA15	rna-ABUW_RS15625	tRNA-His	23	0	8	9	6
sRNA15	ABUW_RS13040	hypothetical protein	11	0	8	2	1
sRNA15	ABUW_RS08695	hypothetical protein	32	0	7	14	11
sRNA15	rna-ABUW_RS00080	tRNA-Ile	10	0	6	4	0
sRNA15	rna-ABUW_RS18070	tRNA-Ala	13	0	3	6	4
sRNA15	rna-ABUW_RS18840	tRNA-Ala	13	0	3	6	4
sRNA15	rna-ABUW_RS00085	tRNA-Ala	11	0	1	6	4
sRNA15	ABUW_RS10585	acetyltransferase	10	0	0	10	0
sRNA105	ABUW_RS07145	DUF2171 domain-containing protein	12	0	8	0	4
sRNA103	ABUW_RS07145	DUF2171 domain-containing protein	226	12	103	50	61
sRNA103	ABUW_RS01615	hemerythrin	142	7	63	37	35
sRNA103	ABUW_RS10425	hypothetical protein	278	4	158	57	59
sRNA103	rna-ABUW_RS15625	tRNA-His	49	2	20	20	7
sRNA103	ABUW_RS07965	molecular chaperone	23	2	12	5	4
sRNA103	ABUW_RS18015	DUF2726 domain-containing protein	21	2	10	6	3
sRNA103	ABUW_RS14740	bacteriohemerythrin	21	2	9	9	1
sRNA103	sRNA87	sRNA87	22	2	8	4	8
sRNA103	rna-ABUW_RS01045	tRNA-Thr	18	1	9	5	3
sRNA103	rna-ABUW_RS15620	tRNA-Pro	18	1	6	5	6
sRNA103	rna-ABUW_RS15635	tRNA-Pro	16	1	3	7	5
sRNA103	ABUW_RS05720	acinetobactin non-ribosomal peptide synthetase subunit BasB	12	1	0	11	0
sRNA103	ABUW_RS17960	long-chain-fatty-acid--CoA ligase	55	0	16	21	18
sRNA103	rna-ABUW_RS02185	tRNA-Ser	38	0	14	13	11
sRNA103	rna-ABUW_RS17520	tRNA-Thr	25	0	12	9	4
sRNA103	rna-ABUW_RS02500	tRNA-Ile	21	0	11	7	3
sRNA103	rna-ABUW_RS00080	tRNA-Ile	12	0	8	1	3
sRNA103	ABUW_RS07570	cytochrome o ubiquinol oxidase subunit III	18	0	7	9	2
sRNA103	rna-ABUW_RS01240	tRNA-Phe	13	0	6	4	3
sRNA103	rna-ABUW_RS15815	tRNA-Ile	12	0	6	3	3
sRNA103	rna-ABUW_RS18845	tRNA-Ile	15	0	5	6	4
sRNA103	sRNA21	sRNA21	11	0	5	5	1
sRNA103	ABUW_RS02765	carbapenem-hydrolyzing class D beta-lactamase OXA-23	14	0	5	4	5
sRNA103	rna-ABUW_RS01235	tRNA-Phe	10	0	5	3	2
sRNA103	ABUW_RS03980	hypothetical protein	10	0	4	3	3
sRNA103	rna-ABUW_RS04565	tRNA-Ser	11	0	4	1	6
sRNA103	ABUW_RS10585	acetyltransferase	27	0	0	27	0
sRNA102	sRNA99	sRNA99	1849	51	457	740	601
sRNA102	ABUW_RS07500	hypothetical protein	11	1	8	2	0
sRNA102	ABUW_RS06040	elongation factor Ts	10	1	6	0	3
sRNA102	ABUW_RS15080	peptidoglycan-binding protein LysM	10	1	5	4	0
sRNA102	rna-ABUW_RS17255	tRNA-Leu	17	1	4	7	5
sRNA102	ABUW_RS14025	copper resistance protein NlpE	10	1	4	3	2
sRNA102	ABUW_RS12325	1%2C2-phenylacetyl-CoA epoxidase subunit A	15	0	15	0	0
sRNA102	ABUW_RS09695	hypothetical protein	21	0	8	9	4
sRNA102	ABUW_RS07855	tRNA (adenosine(37)-N6)-dimethylallyltransferase MiaA	22	0	8	3	11
sRNA102	ABUW_RS00325	4-hydroxyphenylpyruvate dioxygenase	12	0	7	5	0
sRNA102	rna-ABUW_RS17530	tRNA-Tyr	13	0	6	2	5
sRNA102	ABUW_RS00260	DUF1328 domain-containing protein	10	0	6	2	2
sRNA102	ABUW_RS00045	hypothetical protein	18	0	3	8	7
sRNA102	ABUW_RS10585	acetyltransferase	72	0	0	71	1
sRNA101	sRNA76	sRNA76	878	3	237	266	372
sRNA101	sRNA94	sRNA94	127	3	41	37	46
sRNA101	ABUW_RS11875	hypothetical protein	65	3	24	14	24
sRNA101	ABUW_RS07965	molecular chaperone	19	2	2	9	6
sRNA101	ABUW_RS06610	hemin uptake protein HemP	30	2	0	28	0
sRNA101	ABUW_RS01495	pilin	52	1	19	24	8
sRNA101	ABUW_RS13350	carbon storage regulator CsrA	22	1	9	9	3
sRNA101	ABUW_RS18195	F0F1 ATP synthase subunit A	15	1	9	1	4
sRNA101	rna-ABUW_RS15625	tRNA-His	10	1	6	2	1
sRNA101	ABUW_RS11960	indolepyruvate ferredoxin oxidoreductase family protein	13	1	5	5	2
sRNA101	ABUW_RS08050	hypothetical protein	12	1	5	1	5
sRNA101	ABUW_RS08835	3-deoxy-7-phosphoheptulonate synthase	16	0	9	5	2
sRNA101	ABUW_RS18650	membrane protein	11	0	7	2	2
sRNA101	ABUW_RS18190	F0F1 ATP synthase subunit C	15	0	6	6	3
sRNA101	ABUW_RS13030	head morphogenesis protein	16	0	6	5	5
sRNA101	ABUW_RS00325	4-hydroxyphenylpyruvate dioxygenase	21	0	5	12	4
sRNA101	sRNA62	sRNA62	14	0	5	3	6
sRNA101	ABUW_RS08085	hypothetical protein	10	0	5	2	3
sRNA101	ABUW_RS15525	DUF1852 domain-containing protein	20	0	4	13	3
sRNA101	ABUW_RS07565	cytochrome o ubiquinol oxidase subunit IV	12	0	4	6	2
sRNA101	ABUW_RS01035	class I SAM-dependent methyltransferase	10	0	4	6	0
sRNA101	ABUW_RS17105	MerR family transcriptional regulator	11	0	3	3	5
sRNA101	ABUW_RS12975	hypothetical protein	13	0	2	10	1
sRNA101	ABUW_RS12280	phenylacetate--CoA ligase	11	0	1	7	3
sRNA101	ABUW_RS10585	acetyltransferase	10	0	0	10	0
sRNA100	ABUW_RS11470	dicarboxylate/amino acid:cation symporter	1016	50	380	290	296
sRNA100	sRNA102	sRNA102	712	15	218	209	270
sRNA100	ABUW_RS13040	hypothetical protein	186	13	70	47	56
sRNA100	ABUW_RS15155	alpha/beta fold hydrolase	11	1	1	3	6
sRNA100	sRNA105	sRNA105	16	0	4	4	8
sRNA1	6S RNA	6S RNA	23	2	14	5	2
sRNA1	sRNA87	sRNA87	17	1	9	2	5
sRNA1	sRNA15	sRNA15	16	1	7	4	4
sRNA1	ABUW_RS10005	hypothetical protein	10	1	5	3	1
sRNA1	ABUW_RS12975	hypothetical protein	16	0	8	4	4

### Sheet: NZ_CP008707.1 plasmid filtered
Supplementary Table S4: the number of reads identified in sRNA-containing chimeras identified by Hi-GRIL-seq after filtering. The total number of chimeric reads from all Hi-GRIL-seq condition for each interaction partner is shown.
sRNA	Interaction partner	Product	Total Merged Chimeric Reads	Merged NI Chimeric Reads	Merged IND Chimeric Reads	Merged DIP Chimeric Reads	Merged IMIP Chimeric Reads
sRNA94	ABUW_RS19310	CmlA family chloramphenicol efflux MFS transporter	175	0	75	54	46
sRNA76	ABUW_RS19580	hypothetical protein	174	11	69	48	46
sRNA89	ABUW_RS19315	aminoglycoside nucleotidyltransferase ANT(2'')-Ia	143	12	73	39	19
sRNA92	ABUW_RS19310	CmlA family chloramphenicol efflux MFS transporter	137	1	66	40	30
sRNA37	ABUW_RS19315	aminoglycoside nucleotidyltransferase ANT(2'')-Ia	65	1	22	25	17
sRNA76	ABUW_RS19280	class A extended-spectrum beta-lactamase GES-11	56	4	30	11	11
sRNA84	ABUW_RS19575	hypothetical protein	55	3	27	10	15
sRNA37	ABUW_RS19575	hypothetical protein	46	2	30	8	6
sRNA84	ABUW_RS19585	hypothetical protein	45	4	23	11	7
sRNA88	ABUW_RS19280	class A extended-spectrum beta-lactamase GES-11	42	0	17	15	10
sRNA37	ABUW_RS19585	hypothetical protein	42	3	15	9	15
sRNA76	ABUW_RS19315	aminoglycoside nucleotidyltransferase ANT(2'')-Ia	40	3	17	9	11
sRNA93	ABUW_RS19270	trimethoprim-resistant dihydrofolate reductase DfrA7	34	3	12	9	10
sRNA37	ABUW_RS19280	class A extended-spectrum beta-lactamase GES-11	30	2	9	13	6
sRNA90	ABUW_RS19270	trimethoprim-resistant dihydrofolate reductase DfrA7	27	0	13	10	4
sRNA92	ABUW_RS19315	aminoglycoside nucleotidyltransferase ANT(2'')-Ia	22	1	6	9	6
sRNA94	ABUW_RS19315	aminoglycoside nucleotidyltransferase ANT(2'')-Ia	22	0	9	5	8
sRNA84	ABUW_RS19315	aminoglycoside nucleotidyltransferase ANT(2'')-Ia	22	1	13	7	1
sRNA21	ABUW_RS19315	aminoglycoside nucleotidyltransferase ANT(2'')-Ia	22	0	10	7	5
sRNA21	ABUW_RS19280	class A extended-spectrum beta-lactamase GES-11	21	1	11	6	3
sRNA21	ABUW_RS19155	hypothetical protein	21	0	6	4	11
sRNA103	ABUW_RS19280	class A extended-spectrum beta-lactamase GES-11	20	2	6	9	3
sRNA84	ABUW_RS19280	class A extended-spectrum beta-lactamase GES-11	20	1	9	6	4
sRNA103	ABUW_RS19175	hypothetical protein	18	0	7	5	6
sRNA21	ABUW_RS19175	hypothetical protein	17	0	8	7	2
sRNA81	ABUW_RS19315	aminoglycoside nucleotidyltransferase ANT(2'')-Ia	17	0	8	9	0
sRNA26	ABUW_RS19315	aminoglycoside nucleotidyltransferase ANT(2'')-Ia	16	1	3	7	5
sRNA103	ABUW_RS19155	hypothetical protein	15	1	4	2	8
sRNA21	ABUW_RS19585	hypothetical protein	15	0	8	5	2
sRNA103	ABUW_RS19340	hypothetical protein	15	0	10	1	4
sRNA84	ABUW_RS19310	CmlA family chloramphenicol efflux MFS transporter	14	0	9	1	4
sRNA26	ABUW_RS19575	hypothetical protein	14	0	10	2	2
sRNA90	ABUW_RS19215	type II toxin-antitoxin system RelE/ParE family toxin	13	0	2	8	3
sRNA92	ABUW_RS19280	class A extended-spectrum beta-lactamase GES-11	13	0	2	6	5
sRNA81	ABUW_RS19280	class A extended-spectrum beta-lactamase GES-11	12	0	6	3	3
sRNA101	ABUW_RS19280	class A extended-spectrum beta-lactamase GES-11	12	0	4	6	2
sRNA21	ABUW_RS19575	hypothetical protein	12	1	5	3	3
sRNA76	ABUW_RS19210	helix-turn-helix transcriptional regulator	12	1	9	1	1
sRNA15	ABUW_RS19280	class A extended-spectrum beta-lactamase GES-11	12	1	8	1	2
sRNA89	ABUW_RS19085	H-NS histone family protein	11	0	1	3	7
sRNA103	ABUW_RS19315	aminoglycoside nucleotidyltransferase ANT(2'')-Ia	11	0	5	3	3
sRNA9	ABUW_RS19315	aminoglycoside nucleotidyltransferase ANT(2'')-Ia	11	1	5	3	2
sRNA93	ABUW_RS19280	class A extended-spectrum beta-lactamase GES-11	11	0	5	4	2
sRNA76	ABUW_RS20385	hypothetical protein	11	0	3	3	5
sRNA37	ABUW_RS19275	aminoglycoside N-acetyltransferase AAC(6')-Ib3	10	1	7	1	1
sRNA65	ABUW_RS19585	hypothetical protein	10	1	2	4	3
sRNA24	ABUW_RS19575	hypothetical protein	10	0	7	1	2
sRNA9	ABUW_RS19280	class A extended-spectrum beta-lactamase GES-11	10	0	6	1	3

### Sheet: NZ_CP008708.1 plasmid filtered
Supplementary Table S4: the number of reads identified in sRNA-containing chimeras identified by Hi-GRIL-seq after filtering. The total number of chimeric reads from all Hi-GRIL-seq condition for each interaction partner is shown.
sRNA	Interaction partner	Product	Total Merged Chimeric Reads	Merged NI Chimeric Reads	Merged IND Chimeric Reads	Merged DIP Chimeric Reads	Merged IMIP Chimeric Reads
sRNA76	ABUW_RS19620	DIP1984 family protein	4587	104	1704	1664	1115
sRNA99	ABUW_RS19600	sel1 repeat family protein	952	55	170	222	505
sRNA84	ABUW_RS19620	DIP1984 family protein	752	25	347	190	190
sRNA21	ABUW_RS19620	DIP1984 family protein	519	6	219	161	133
sRNA101	ABUW_RS19620	DIP1984 family protein	291	12	127	96	56
sRNA76	ABUW_RS19600	sel1 repeat family protein	214	18	85	68	43
sRNA87	ABUW_RS19620	DIP1984 family protein	58	4	31	12	11
sRNA21	ABUW_RS19600	sel1 repeat family protein	56	3	12	30	11
sRNA1	ABUW_RS19620	DIP1984 family protein	44	1	24	11	8
sRNA92	ABUW_RS19620	DIP1984 family protein	40	2	19	9	10
sRNA84	ABUW_RS20495	hypothetical protein	39	2	16	15	6
sRNA86	ABUW_RS19620	DIP1984 family protein	39	2	14	11	12
sRNA21	ABUW_RS19590	replication initiation protein	36	1	15	15	5
sRNA46	ABUW_RS19620	DIP1984 family protein	33	2	16	9	6
sRNA84	ABUW_RS19600	sel1 repeat family protein	31	3	12	14	2
sRNA75	ABUW_RS19620	DIP1984 family protein	27	0	24	3	0
sRNA93	ABUW_RS19620	DIP1984 family protein	25	1	10	7	7
sRNA81	ABUW_RS19620	DIP1984 family protein	20	2	5	5	8
sRNA24	ABUW_RS19620	DIP1984 family protein	20	1	8	9	2
sRNA27	ABUW_RS19620	DIP1984 family protein	18	0	14	1	3
sRNA88	ABUW_RS19620	DIP1984 family protein	13	0	10	2	1
sRNA87	ABUW_RS19615	TonB-dependent receptor	11	1	6	1	3
sRNA9	ABUW_RS19600	sel1 repeat family protein	10	1	3	3	3

### Sheet: NZ_CP008709.1 plasmid filtered
Supplementary Table S4: the number of reads identified in sRNA-containing chimeras identified by Hi-GRIL-seq after filtering. The total number of chimeric reads from all Hi-GRIL-seq condition for each interaction partner is shown.
sRNA	Interaction partner	Product	Total Merged Chimeric Reads	Merged NI Chimeric Reads	Merged IND Chimeric Reads	Merged DIP Chimeric Reads	Merged IMIP Chimeric Reads
sRNA84	ABUW_RS19635	protein rep	18	10	4	4	0
sRNA21	ABUW_RS19645	hypothetical protein	13	6	3	3	1
sRNA9	ABUW_RS19635	protein rep	12	4	8	0	0
